# ATF4-Mediated Metabolic Stress Response as a Therapeutic Vulnerability in Chordoma

**DOI:** 10.1101/2025.02.27.640253

**Authors:** Lucia Cottone, James Dunford, Eleanor Calcutt, Vicki Gamble, Filiz Senbabaoglu Aksu, Lorena Ligammari, Giorgia Gaeta, John Christianson, Adrienne M Flanagan, Udo Opperman, Adam P Cribbs

## Abstract

Chordoma, a rare primary bone malignancy, currently lacks effective targeted therapies. Despite surgical resection and adjuvant radiotherapy, prognosis remains poor. Recent preclinical studies have highlighted potential therapeutic targets, including the transcription factor TBXT. However, clinical outcomes associated with therapies targeting TBXT remain underexplored or have been modest, warranting further investigation. In this study, we investigated the therapeutic potential of tRNA synthetase inhibitors in chordoma treatment. Focused compound screening identified distinct chemotypes targeting human glutamyl-prolyl-tRNA synthetase (EPRS) as effective in reducing cell viability in chordoma cell lines through an ATF4-mediated stress response rather than through TBXT regulation. Mechanistically significant upregulation of ATF4 and associated stress response genes was identified with consecutive pro-apoptotic DDIT3-mediated cell death. The prototypic EPRS inhibitor halofuginone demonstrated significant tumour growth inhibition in an *in vivo* patient-derived xenograft model. These results suggest that targeting metabolic stress pathways via ATF4 activation presents a novel therapeutic approach for chordoma, warranting further clinical investigation.
