## Supplementary Data1 for "ATF4-Mediated Metabolic Stress Response as a Therapeutic Vulnerability in Chordoma"

### Sheet: Kinases
compound number	compound	target	Concentration of screen
1	5-Iodotubercidin	Haspin	2.5uM
2	AT7867	p70S6K	2uM
3	Axitinib (AG 013736)	PDGFRβ	0.5uM
4	AZ191	DYRK1B	1uM
5	AZD2014	mTOR	2uM
6	AZD2932	PDGFRβ	0.5uM
7	AZD4547	FGFR	0.5uM
8	Bafetinib (INNO-406)	Lyn	0.5uM
9	BGJ398	FGFR	1uM
10	BI 2536	Plk1	1uM
11	BI6727 (Volasertib)	Plk1	0.2uM
12	BIX 02188	MAP2K5	0.5uM
13	BMS-754807	IGF-1R, Met	0.5uM
14	BMS 777607	Met	1uM
15	Brivanib (BMS-540215)	PDK1	1uM
16	Capmatinib (INCB28060)	Met	0.2uM
17	CH5183284 (Debio-1347)	FGFR	1uM
18	CHR-6494	Haspin	1uM
19	CP-673451	PDGFRβ	0.5uM
20	Crenolanib (CP-868596)	PDGFRβ	1uM
21	CX-4945 (Silmitasertib)	CK2	5uM
22	DDR1-IN-1 dihydrochloride	DDR1	5uM
23	Dovitinib (TKI-258, CHIR-258)	FGFR	0.5uM
24	Tepotinib (EMD-1214063C)	Met	0.5uM
25	ERK5-IN-1	ERK5	1uM
26	Gefitinib (ZD1839)	EGFR	1uM
27	GSK2334470	PDK1	0.5uM
28	GSK2606414	PERK	0.2uM
29	GSK2656157	PERK	0.3uM
30	GW5074	Haspin	0.5uM
31	H-89 dihydrochloride	Haspin	1uM
32	HS38	DAPK1	1uM
33	LDN 209929 dihydrochloride	Haspin	0.2uM
34	LDN-192960 dihydrochloride	Haspin	1uM
35	LY2584702	p70S6K	1uM
36	LY2835219	CDK4/6	0.5uM
37	LY2874455	FGFR	0.2uM
38	MGCD-265	Met, VEGF1, 2, 3, RON, Tie2	0.5uM
39	MK-2461	PDGFR1, Met, FGFR	2uM
40	INK 128 (MLN0128)	mTOR	0.2uM
41	Motesanib	VEGFR2	1uM
42	Nintedanib (BIBF 1120)	FGFR	0.2uM
43	Linsitinib (OSI-906)	IGF1R	1uM
44	Palbociclib	CDK4/6	1uM
45	PF-4708671	P70S6K	1uM
46	Ponatinib (AP24534)	PDGFRb, FGFR1	0.5uM
47	PP121	PDGFR1	0.5uM
48	Ribociclib (LEE 011)	CDK4/6	0.5uM
49	Ruxolitinib (INCB018424)	JAKs	1uM
50	AZD8931 (Sapitinib)	EGFR	0.5uM
51	Saracatinib (AZD0530)	Fyn	2uM
52	SCH772984	ERK	1uM
53	Selumetinib	MEK	1uM
54	SGI-1776 free base	Haspin	5uM
55	SGX-523	Met	1uM
56	TAK960	PLK1	0.5uM
57	Telatinib	PDGFR1	0.5uM
58	Tivozanib (AV-951)	PDGFR1	0.5uM
59	Tofacitinib (CP-690550)	JAKs	0.5uM
60	Ulixertinib (VRT 752271)	ERK	0.5uM
61	UNC2025	Mer	0.5uM
62	UNC2250	Mer	0.5uM
63	Vatalanib (PTK787) 2HCl	PDK1	2uM
64	XL413	CDC7	2uM
65	MD8-92	ERK5	2uM
66	UNC-AZ-I	CK2	1uM	All from David Drewry
67	UNC-AZ-J	CK2	1uM
68	UNC-AZ-K	CK2	1uM
69	UNC-AZ-L	CK2	1uM
70	UNC-AZ-P	CK2	1uM
71	UNC-AZ-Q	CK2	1uM
72	UNC-AZ-N	CK2	1uM
73	UNC-AZ-U	CK2	1uM
74	UNC-AZ-T	CK2	1uM
75	Abemaciclib	CK2	1uM
76	XL413	CK2	1uM
77	GSK1059615	CK2	1uM
78	RGB-286638	CK2	1uM
79	AKI00000065a	CK2	1uM
80	DCLK1-IN-1	DCLK	1uM
81	SGC-GAK-1	GAK1	1uM
82	SGC-GAK-1N	control compound	1uM
83	SGC-CK2-1	CK2	1uM
84	SGC-CK2-1N	control compound	1uM
85	SGC-CK2-1 (UNC-AZ-O)	CK2	1uM
86	SGC-CLK1	CLK1,2,4	1uM
87	SGC-CLK1-C	control compound	1uM
88	MU1210	CLK1,2,3,4	1uM
89	MU140	control compound	1uM
90	T3CLK	CLK1,2,4, DYRK1A/B	1uM
91	SGC-CAMKK2-1	CAMKK1, 2	1uM
92	SGC-CAMKK2-1N	control compound	1uM
93	BDP9066	CDC42BPA/B (MRCK)	1uM
94	AMG18	ERN1-kinase	1uM
95	Silmitasertib CX-4945	CK2 (CSNK2A1)	1uM
96	AA-CS-9-002	CK2 (CSNK2A1)	1uM	All from David Drewry
97	AA-CS-9-003	CK2 (CSNK2A1)	1uM
98	AA-CS-9-004	CK2 (CSNK2A1)	1uM
99	AA-CS-9-005	CK2 (CSNK2A1)	1uM
100	AA-CS-9-006	CK2 (CSNK2A1)	1uM
101	AA-CS-9-007	CK2 (CSNK2A1)	1uM
102	AA-CS-9-008	CK2 (CSNK2A1)	1uM
103	AA-CS-9-009	CK2 (CSNK2A1)	1uM
104	AA-CS-9-010	CK2 (CSNK2A1)	1uM
105	AA-CS-9-011	CK2 (CSNK2A1)	1uM
106	AA-CS-9-012	CK2 (CSNK2A1)	1uM
107	AA-CS-9-013	CK2 (CSNK2A1)	1uM
108	AA-CS-9-014	CK2 (CSNK2A1)	1uM
109	AA-CS-9-015	CK2 (CSNK2A1)	1uM
110	AA-CS-9-016	CK2 (CSNK2A1)	1uM
111	AA-CS-9-017	CK2 (CSNK2A1)	1uM
112	AA-CS-9-018	CK2 (CSNK2A1)	1uM
113	AA-CS-9-019	CK2 (CSNK2A1)	1uM
114	AA-CS-9-020	CK2 (CSNK2A1)	1uM
115	AA-CS-9-021	CK2 (CSNK2A1)	1uM
116	AA-CS-9-022	CK2 (CSNK2A1)	1uM
117	AA-CS-9-023	CK2 (CSNK2A1)	1uM
118	AA-CS-9-024	CK2 (CSNK2A1)	1uM
119	CX-5011	CK2 (CSNK2A1)	1uM
120	FRAX597	PAK2	1uM
121	LRRK2 inhib II	LRRK2	1uM
122	PF-3758309	PAK4	1uM
123	PF-431396	FAK/PYK2	1uM
124	Y27632	ROCK	1uM
125	SGC-GAK-1	GAK1	1uM
126	SGC-GAK-1-N	control compound	1uM
127	VS-478	FAK	1uM
128	BI3663	PTK/FAK PROTAC	1uM
129	BI0319	PTK/FAK PROTAC	1uM
130	BI831266	AURKB	1uM
131	BI-1282	AURKB-control compound	1uM
132	BI1002494	SYK	1uM
133	BI-2492	SYK	1uM
134	BI2536	PLK1	1uM
135	DCLK1-IN-1N	control compound	1uM
136	BI605906	IKKB	1uM
137	BI-5026	IKKB-control compound	1uM
138	BI5521	GSK3	1uM
139	BI-4481	GSK3-control compound	1uM

### Sheet: EpiLibrary
compound number	compound	target	Concentration of screen (uM)
1	(+)-JQ1	Bromodomains - BRD2, BRD3, BRD4, BRDT (BET)	1
2	(-)-JQ1 (inactive)	Bromodomains - Negative control	1
3	PFI-1	Bromodomains - BRD2, BRD3, BRD4, BRDT (BET)	5
4	I-BET	Bromodomains - BRD2/3/4	1
5	Bromosporine	Bromodomains - pan-Bromodomain	1
6	CBP/BRD4 (0383)	Bromodomains - CBP, BRD4(1)	5
7	SGC-CBP30	Bromodomains - CREBBP, EP300	1
8	I-CBP112	Bromodomains - CREBBP, EP300	1
9	RVX-208	Bromodomains - BRD2, BRD3, BRD4, BRDT (BET, BD2)	5
10	SMARCA	Bromodomains - SMARCA, PB1	2.5
11	PB1/SMARCA	Bromodomains - SMARCA, PB1	1
12	PFI-3	Bromodomains - SMARCA2/4, PB1(5)	1
13	GSK2801	Bromodomains - BAZ2A, BAZ2B	1
14	PFI-4	Bromodomains - BRPF1B	1
15	TRIM24/BRPF	Bromodomains - TRIM24/BRPF	10
16	OF-1	Bromodomains - pan-BRPF	5
17	BAZ2-ICR	Bromodomains - BAZ2A, BAZ2B	1
18	NI-57	Bromodomains - pan-BRPF	1
19	LP99	Bromodomains - BRD9, BRD7	1
20	BI-9564	Bromodomains - BRD9, BRD7	1
21	NVS-CECR2	Bromodomains - CECR2	1
22	GSK814	Bromodomains - ATAD2	10
23	GSK815	Bromodomains - ATAD2	10
24	GSK959	Bromodomains - BRPF1	1
25	Belinostat	HDAC - hydroxamic acids	5
26	CXD101	HDAC -	1
27	Valproic acid	HDAC - aliphatic acid compounds	1000
28	Entinostat	HDAC - ortho-amino anilides	0.5
29	SAHA	HDAC - hydroxamic acids	2.5
30	Trichostatin A	HDAC - hydroxamic acids - Class I & II	0.5
31	SRT1720	HDAC - SIRT1 (indirect?) activator	1
32	EX 527	HDAC - SIRT1	1
33	CI-994	HDAC - 1,2,3,(8)	1
34	RGFP966	HDAC - HDAC3	10
35	PCI-34051	HDAC - HDAC8	5
36	Rocilinostat	HDAC - HDAC6	10
37	Tubastatin A HCl	HDAC - HDAC6	10
38	CPI-360	Histone methyltransferase - EZH2 and EZH1	10
39	UNC0638	Histone methyltransferase - G9a, GLP	1
40	UNC0642	Histone methyltransferase - G9a, GLP	1
41	A-366	Histone methyltransferase - G9a, GLP	2
42	Chaetocin	Histone methyltransferase - SUV39H1	0.05
43	PFI-2	Histone methyltransferase - SETD7	2
44	SGC0946	Histone methyltransferase - DOT1L	7.5
45	GSK343	Histone methyltransferase - EZH2	3
46	UNC1999	Histone methyltransferase - EZH2	1
47	LLY-507	Histone methyltransferase - SMYD2	1
48	A-196	Histone methyltransferase - SUV420H1/H2	1
49	BAY-598	Histone methyltransferase - SMYD2	1
50	CPI-169	Histone methyltransferase - EZH2, EZH1	5
51	UNC2400	Histone methyltransferase - EZH2 Contorol for UNC1999	1
52	Tranylcypromine	Lysine demethylases - LSD1	20
53	GSK-LSD1 (irreversible)	Lysine demethylases - LSD1	0.5
54	GSK-LSD1 (reversible)	Lysine demethylases - LSD1	5
55	GSK J4	Lysine demethylases - JMJD3, UTX, JARID1B	10
56	GSK J5 (inactive)	Lysine demethylases - Negative control	10
57	IOX1 (5-carboxy-8HQ)	Lysine demethylases - pan-2-OG	40
58	Methylstat (Ester)	Histone demethylase	2.5
59	(E)-JIB-04	Histone demethylase - Pan JmjC	0.05
60	ML324	Histone demethylase - JMJD2E	5
61	KDOBA67	Histone demethylase	10
62	KDOAM-25a	Lysine demethylases - JARID	1
63	KDM5-C70	Histone demethylase - JARID1	10
64	SGC707	Arginine methyltransferase - PRMT3	1
65	J556-42R	Arginine methyltransferase - PRMT5	1
66	J556-63R	Arginine methyltransferase - PRMT5	1
67	J556-70R	Arginine methyltransferase - PRMT5	1
68	J556-143	Arginine methyltransferase - PRMT5	1
69	MS049	Arginine methyltransferase	1
70	MS023	Arginine methyltransferase - Type I PRMTs	1
71	GSK591	Arginine methyltransferase - PRMT5	1
72	K00135	Kinase inhibitor - ATP competitive - PIM	1
73	5-Iodotubercidin	Kinase inhibitor - ATP mimetic - Haspin	1
74	SGI-1776	Kinase inhibitor - Haspin	10
75	CHR-6494	Kinase inhibitor - Haspin	1
76	GSK484	Peptidyl arginine deiminase (PAD4)	1
77	GSK106	inactive control for GSK484	1
78	IOX2	Prolyl-Hydroxylases - PHD2 (EGLN1)	10
79	OICR-9429	Methyl Lysine Binder? - WDR5	1
80	UNC1215	Methyl Lysine Binder - L3MBTL3	5
81	5-Azacitidine	DNA methyltransferase (DNMT) -	10
82	5-Azadeoxycitidine	DNA methyltransferase (DNMT) - DNMT1/3	5
83	Olaparib	Poly ADP ribose polymerase (PARP)	1
84	Rucaparib	Poly ADP ribose polymerase (PARP)	10
85	C646	Histone acetyltransferase (HAT) p300/CBP	1
86	MAZ1805	Prolyl-tRNA synthase (-ve)	1
87	MAZ1392	Prolyl-tRNA synthase	1
88	UNC3866	CBX7/CBX4	10
89	UNC4219	CBX7/CBX4 neg ctrl	10
90	GSK864	Dehydrogenase	5
